# Genome stability is in the eye of the beholder: recent retrotransposon activity varies significantly across avian diversity

**DOI:** 10.1101/2021.04.13.439746

**Authors:** James D. Galbraith, R. Daniel Kortschak, Alexander Suh, David L. Adelson

## Abstract

Since the sequencing of the zebra finch genome it has become clear the avian genome, while largely stable in terms of chromosome number and gene synteny, is more dynamic at an intrachromosomal level. A multitude of intrachromosomal rearrangements and significant variation in transposable element content have been noted across the avian tree. Transposable elements (TEs) are a source of genome plasticity, because their high similarity enables chromosomal rearrangements through non-allelic homologous recombination, and they have potential for exaptation as regulatory and coding sequences. Previous studies have investigated the activity of the dominant TE in birds, CR1 retrotransposons, either focusing on their expansion within single orders, or comparing passerines to non-passerines. Here we comprehensively investigate and compare the activity of CR1 expansion across orders of birds, finding levels of CR1 activity vary significantly both between and with orders. We describe high levels of TE expansion in genera which have speciated in the last 10 million years including kiwis, geese and Amazon parrots; low levels of TE expansion in songbirds across their diversification, and near inactivity of TEs in the cassowary and emu for millions of years. CR1s have remained active over long periods of time across most orders of neognaths, with activity at any one time dominated by one or two families of CR1s. Our findings of higher TE activity in species-rich clades and dominant families of TEs within lineages mirror past findings in mammals.

**Author Summary:** Transposable elements (TEs) are mobile, self replicating DNA sequences within a species’ genome, and are ubiquitous sources of mutation. The dominant group of TEs within birds are chicken repeat 1 (CR1) retrotransposons, making up 7-10% of the typical avian genome. Because past research has examined the recent inactivity of CR1s within model birds such as the chicken and the zebra finch, this has fostered an erroneous view that all birds have low or no TE activity on recent timescales. Our analysis of numerous high quality avian genomes across multiple orders identified both similarities and significant differences in how CR1s expanded. Our results challenge the established view that TEs in birds are largely inactive and instead suggest that their variation in recent activity may contribute to lineage-specific changes in genome structure. Many of the patterns we identify in birds have previously been seen in mammals, highlighting parallels between the evolution of birds and mammals.
