## Supplementary material for "Genome stability is in the eye of the beholder: recent retrotransposon activity varies significantly across avian diversity": Bird Genomes Used

### Sheet: bird_genomes
Species	Genome assembly version
Acanthisitta_chloris	ASM69581v1
Accipiter_gentilis	Agentilis_1.0
Accipiter_nisus	Accipiter_nisus_ver1.0
Acridotheres_javanicus	ASM284967v1
Agapornis_roseicollis	ASM263189v1
Amazona_aestiva	ASM142067v1
Amazona_collaria	ASM394721v1
Amazona_vittata	AV1
Anas_platyrhynchos	IASCAAS_PekingDuck_PBH1.5
Anas_zonorhyncha	ASM222487v1
Anser_brachyrhynchus	ASM259213v1
Anser_cygnoides_domesticus	AnsCyg_PRJNA183603_v1.0
Anser_indicus	ASM622913v1
Apaloderma_vittatum	ASM70340v1
Aptenodytes_forsteri	ASM69914v1
Apteryx_australis_mantelli	AptMant0
Apteryx_haastii	aptHaa1
Apteryx_owenii	aptOwe1
Apteryx_rowi	aptRow1
Aquila_chrysaetos_canadensis	Aquila_chrysaetos-1.0.2
Ara_macao	SMACv1.1
Athene_cunicularia	athCun1
Balearica_regulorum	ASM70989v1
Bubo_blakistoni	Bubo_blakistoni_ver1.0
Bubo_bubo	BubBub1.0
Buceros_rhinoceros	ASM71030v1
Burhinus_oedicnemus	REN_Boedic_1.0
Buteo_japonicus	ButJap1.0
Calidris_pugnax	ASM143184v1
Calidris_pygmaea	ASM369795v1
Callipepla_squamata	ASM221830v1
Calypte_anna	bCalAnn1_v1.p
Caprimulgus_carolinensis	ASM70074v1
Cariama_cristata	ASM69053v1
Casuarius_casuarius	casCas1
Cathartes_aura	ASM69994v1
Chaetura_pelagica	ChaPel_1.0
Charadrius_alexandrinus	ASM871129v1
Charadrius_vociferus	ASM70802v2
Chlamydotis_macqueenii	ASM69519v1
Colinus_virginianus	ASM59946v2
Colius_striatus	ASM69071v1
Columba_livia	colLiv2
Corvus_brachyrhynchos	ASM69197v1
Corvus_cornix_cornix	ASM73873v2
Coturnix_japonica	Coja_2.0a
Cuculus_canorus	ASM70932v1
Dendrocopos_noguchii	Dendrocopos_noguchii_ver1.0
Dromaius_novaehollandiae	droNov1
Egretta_garzetta	ASM68718v1
Eudromia_elegans	eudEle1
Eurypyga_helias	ASM69077v1
Falco_cherrug	F_cherrug_v1.0
Falco_peregrinus	F_peregrinus_v1.0
Falco_tinnunculus	FalTin1.0
Ficedula_albicollis	fAlb15.noPoly.thres100bp
Fulmarus_glacialis	ASM69083v1
Gallus_gallus	GRCg6a
Gavia_stellata	ASM69087v1
Geospiza_fortis	GeoFor_1.0
Grus_nigricollis	ASM436023v1
Haliaeetus_albicilla	ASM69140v1
Haliaeetus_leucocephalus	Haliaeetus_leucocephalus-4.0
Himantopus_leucocephalus	Hhiman_2.0
Lepidothrix_coronata	Lepidothrix_coronata-1.0
Leptosomus_discolor	ASM69178v1
Limosa_lapponica_baueri	Godwit_v1
Lonchura_striata_domestica	LonStrDom1
Lyrurus_tetrix_tetrix	tetTet1
Manacus_vitellinus	ASM171598v1
Meleagris_gallopavo	Turkey_5.0
Melopsittacus_undulatus	Melopsittacus_undulatus_6.3
Merops_nubicus	ASM69184v1
Mesitornis_unicolor	ASM69576v1
Mixornis_gularis	ASM354603v1
Nannopterum_auritus	ASM217345v1
Nannopterum_brasilianus	ASM217433v1
Nannopterum_harrisi	Pharrisi_ref_V1
Nestor_notabilis	ASM69687v1
Nipponia_nippon	ASM70822v1
Nothoprocta_perdicaria	notPer1
Numida_meleagris	NumMel1.0
Opisthocomus_hoazin	ASM69207v1
Otus_sunia	OtuSun1.0
Parus_major	Parus_major1.1
Passer_domesticus	Passer_domesticus-1.0
Pavo_cristatus	AIIM_Pcri_1.0
Pelecanus_crispus	ASM68737v1
Phaethon_lepturus	ASM68728v1
Phalacrocorax_carbo	ASM70892v1
Phoenicopterus_ruber	ASM68726v1
Phylloscopus_trochilus_acredula	ASM230583v1
Picoides_pubescens	ASM69900v1
Podiceps_cristatus	ASM69954v1
Pseudopodoces_humilis	PseHum1.0
Psittacula_krameri	P.krameri1.0
Pterocles_gutturalis	ASM69924v1
Pterocnemia_pennata	rhePen1
Pygoscelis_adeliae	ASM69910v1
Recurvirostra_avosetta	ASM402374v1
Rhea_americana	rheAme1
Saxicola_maurus	Saxicola_maurus.2
Scolopax_mira	Scolopax_mira_ver1.0
Serinus_canaria	SCA1
Setophaga_coronata_coronata	mywagenomev1.1
Sporophila_hypoxantha	SpoHypox2.0
Strigops_habroptilis	bStrHab1_v1.p
Strix_occidentalis	Soccid_v01
Struthio_camelus	ASM69896v1
Sturnus_vulgaris	Sturnus_vulgaris-1.0
Taeniopygia_guttata	bTaeGut2.pri.v2
Tauraco_erythrolophus	ASM70936v1
Tinamus_guttatus	ASM70537v2
Tympanuchus_cupido_pinnatus	T_cupido_pinnatus_GPC_3440_v1
Tyto_alba	ASM68720v1
Uria_lomvia	UriLom_1.1
Zonotrichia_albicollis	Zonotrichia_albicollis-1.0.1
Zosterops_lateralis_melanops	ASM128173v1
