## Supplementary material for "Genome stability is in the eye of the beholder: recent retrotransposon activity varies significantly across avian diversity": Previous CR1 Classifications

### Sheet: Sheet1
New nomenclature	Repbase CR1 nomenclature
CR1 family	CR1 subfamily	Species described from
CR1-Z	CR1-Z2_Pass	Taeniopygia guttata
	CR1-Z1_Pass	Taeniopygia guttata
CR1-Y	CR1-YB1_Tgu	Taeniopygia guttata
	CR1-YB2_Pass	Taeniopygia guttata
	CR1-Y1_Aves	Taeniopygia guttata
	CR1-Y2_Aves	Taeniopygia guttata
	CR1-Y_Pass	Taeniopygia guttata
	CR1-Y	Gallus gallus
	CR1-2_MUn	Melopsittacus undulatus
CR1-W	-	-
CR1-X	CR1-X3_Pass	Taeniopygia guttata
	CR1-X1_Pass	Taeniopygia guttata
	CR1-X2_Pass	Taeniopygia guttata
CR1-J	CR1-H	Gallus gallus
	CR1-I_Tgu	Taeniopygia guttata
	CR1-J2_Pass	Taeniopygia guttata
	CR1-1_ACC	Aquila chrysaetos
	CR1_F	Gallus gallus
	CR1-G	Gallus gallus
	CR1-K4_Tgu	Taeniopygia guttata
	CR1-K3_Tgu	Taeniopygia guttata
	CR1-K1_Tgu	Taeniopygia guttata
	CR1-K2_Tgu	Taeniopygia guttata
	CR1-L1_Tgu	Taeniopygia guttata
	CR1-L2_Tgu	Taeniopygia guttata
	CR1-J3_Pass	Taeniopygia guttata
	CR1-J1_Pass	Taeniopygia guttata
CR1-C	CR1-2_ACC	Aquila chrysaetos
	CR1-D	Gallus gallus
	CR1-C3	Gallus gallus
	CR1-C4	Gallus gallus
	CR1_B	Gallus gallus
	CR1_GG	Gallus gallus
	CR1-C	Gallus gallus
	CR1-1_MUn	Melopsittacus undulatus
CR1-E	CR1-E_Pass	Taeniopygia guttata
