## Supplementary material for "Genome stability is in the eye of the beholder: recent retrotransposon activity varies significantly across avian diversity": Presence-Absence Results

### Sheet: Waterfowl
Anas platyrhynchos
	CR1-C	CR1-Croc	CR1-E	CR1-J	CR1-X	CR1-Y	CR1-Z
Unresolved	7453	16	2383	13285	5989	5546	69
Ancestral (in a Anas zonorhyncha, an Anser and chicken)	649	23	239	532	641	1365	41
In Anas zonorhyncha and an Anser, not in Gallus gallus	493	0	169	445	212	199	0
In Anas zonorhyncha, not in Gallus gallus or any Anser	3	0	1	380	184	40	0
Not in Gallus gallus, Anas zonorhyncha or any Anser	0	0	0	268	184	2	0
Anas zonorhyncha
	CR1-C	CR1-Croc	CR1-E	CR1-J	CR1-X	CR1-Y	CR1-Z
Unresolved	7642	22	2399	13555	6060	5615	85
Ancestral (in Anas platyrhynchos, an Anser and chicken)	667	18	230	535	649	1383	43
In Anas platyrhynchos and an Anser, not in Gallus gallus	503	0	168	464	230	189	0
In Anas platyrhynchos, not in Gallus gallus or any Anser	3	0	1	395	197	43	0
Not in Gallus gallus, Anas platyrhynchos or any Anser	2	0	0	452	300	5	0
Anser brachyrhynchus
	CR1-C	CR1-Croc	CR1-E	CR1-J	CR1-X	CR1-Y	CR1-Z
Unresolved	7375	28	2541	9703	4986	5514	91
In Anas zonorhyncha, Anser cygnoides domesticus, Anser indicus and Gallus gallus	716	34	296	601	761	1696	49
In Anas zonorhyncha, Anser cygnoides domesticus, and Anser indicus, not in Gallus gallus	644	2	220	626	280	279	0
In Anser cygnoides domesticus and Anser indicus, not in Anas zonorhyncha or Gallus gallus	11	0	3	138	85	35	0
In Anser indicus, not in Anas zonorhyncha, Anser cygnoides domesticus, or Gallus gallus	0	0	0	26	17	0	0
In Anser cygnoides domesticus, not in Anas zonorhyncha, Anser indicus, or Gallus gallus	1	0	0	8	6	1	0
Not in Anser cygnoides domesticus, Anas zonorhyncha, Anser indicus, or Gallus gallus	1	0	0	39	32	2	0
Anser cygnoides domesticus
	CR1-C	CR1-Croc	CR1-E	CR1-J	CR1-X	CR1-Y	CR1-Z
Unresolved	7275	27	2530	9808	5159	5648	87
In Anas zonorhyncha, Anser brachyrhynchus, Anser indicus and Gallus gallus	710	35	279	611	750	1688	50
In Anas zonorhyncha, Anser brachyrhynchus, and Anser indicus, not in Gallus gallus	617	2	208	603	280	275	0
In Anser brachyrhynchus and Anser indicus, not in Anas zonorhyncha or Gallus gallus	10	0	2	132	82	38	0
In Anser indicus, not in Anas zonorhyncha, Anser brachyrhynchus, or Gallus gallus	0	0	0	13	4	0	0
In Anser brachyrhynchus, not in Anas zonorhyncha, Anser indicus, or Gallus gallus	0	0	0	22	18	0	0
Not in Anser brachyrhynchus, Anas zonorhyncha, Anser indicus, or Gallus gallus	0	0	0	71	28	0	0
Anser indicus
	CR1-C	CR1-Croc	CR1-E	CR1-J	CR1-X	CR1-Y	CR1-Z
Unresolved	7262	26	2576	9330	4874	5485	92
In Anas zonorhyncha, Anser brachyrhynchus, Anser cygnoides domesticus and Gallus gallus	736	35	298	621	774	1696	47
In Anas zonorhyncha, Anser brachyrhynchus, and Anser cygnoides domesticus, not in Gallus gallus	678	2	204	640	272	274	0
In Anser brachyrhynchus and Anser cygnoides domesticus, not in Anas zonorhyncha or Gallus gallus	12	0	4	132	87	39	0
In Anser cygnoides domesticus, not in Anas zonorhyncha, Anser brachyrhynchus, or Gallus gallus	0	0	0	3	1	0	0
In Anser brachyrhynchus, not in Anas zonorhyncha, Anser cygnoides domesticus, or Gallus gallus	0	0	0	4	1	0	0
Not in Anser brachyrhynchus, Anas zonorhyncha, Anser cygnoides domesticus, or Gallus gallus	1	0	0	105	76	1	0

### Sheet: Shorebirds
Charadrius vociferus
	CR1-C	CR1-Croc	CR1-E	CR1-J	CR1-W	CR1-X	CR1-Y	CR1-Z
Unresolved	1866	19	14062	4644	1446	599	5757	269
Ancestral	2464	108	5533	3473	89	887	3882	597
In Himantopus leucocephalus or Charadrius alexandrinus; not in Recurvirostra avosetta	2	0	23	3	0	2	8	0
In Recurvirostra avosetta or Charadrius alexandrinus; not in Himantopus leucocephalus	2	0	21	3	2	1	4	0
In Charadrius alexandrinus, not in Himantopus leucocephalus or Recurvirostra avosetta	13	1	761	499	118	1	672	2
Not in Himantopus leucocephalus, Charadrius alexandrinus, Recurvirostra avosetta	8	0	2025	604	686	1	1518	1
Charadrius alexandrinus
	CR1-C	CR1-Croc	CR1-E	CR1-J	CR1-W	CR1-X	CR1-Y	CR1-Z
Unresolved	1685	28	17485	4374	1271	584	3950	275
Ancestral	2451	130	5765	3501	86	893	3909	602
In Himantopus leucocephalus/Charadrius vociferus; not in Recurvirostra avosetta	2	0	30	6	1	2	7	2
In Recurvirostra avosetta/Charadrius vociferus; not in Himantopus leucocephalus	5	1	21	5	1	1	5	0
Since Himantopus leucocephalus/Recurvirostra avosetta	13	1	821	509	117	4	697	1
Since Charadrius vociferus	13	0	5153	881	849	1	670	1
Calidris pugnax
	CR1-C	CR1-Croc	CR1-E	CR1-J	CR1-W	CR1-X	CR1-Y	CR1-Z
Unresolved	5446	36	22155	21361	4369	667	10366	412
Ancestral	2292	48	6920	4482	412	627	4388	447
In Calidris pygmea, Scolopax mira, not in Limosa lapponica baueri	67	0	303	399	155	3	197	2
In Calidris pygmea, Limosa lapponica baueri, not in Scolopax mira	35	0	107	68	21	4	53	0
In Calidris pygmea, not in Scolopax mira, Limosa lapponica baueri	238	0	370	853	389	0	199	0
Not in Calidris pygmea, Scolopax mira, Limosa lapponica baueri	521	0	670	2296	660	1	31	0
Calidris pygmea
	CR1-C	CR1-Croc	CR1-E	CR1-J	CR1-W	CR1-X	CR1-Y	CR1-Z
Unresolved	3687	22	19529	13775	3002	645	9849	379
Ancestral	2221	42	6886	4313	394	625	4339	438
In Calidris pugnax, Scolopax mira, not in Limosa lapponica baueri	65	0	323	389	151	2	198	1
In Calidris pugnax, Limosa lapponica baueri, not in Scolopax mira	27	0	92	47	11	4	60	0
In Calidris pugnax, not in Scolopax mira, Limosa lapponica baueri	253	0	384	867	404	0	211	0
Not in Calidris pugnax, Scolopax mira, Limosa lapponica baueri	193	0	204	744	310	1	14	0
Limosa lapponica baueri
	CR1-C	CR1-Croc	CR1-E	CR1-J	CR1-W	CR1-X	CR1-Y	CR1-Z
Unresolved	633	5	2034	2270	837	137	1497	98
Ancestral	2790	73	8283	5483	498	872	5489	550
Not in Scolopax mira, Calidris pugnax or Calidris pygmea	149	0	289	574	493	2	166	0
Scolopax mira
	CR1-C	CR1-Croc	CR1-E	CR1-J	CR1-W	CR1-X	CR1-Y	CR1-Z
Unresolved	3435	18	13414	10595	3260	392	8129	256
Ancestral	2261	28	6723	4330	405	648	4181	433
In Calidris pugnax or Calidris pygmea, Not in Limosa lapponica baueri	61	0	266	343	146	3	181	2
Not in Limosa lapponica baueri, Calidris pugnax or Calidris pygmea	722	0	982	1668	1282	1	535	0
Recurvirostra avosetta
	CR1-C	CR1-Croc	CR1-E	CR1-J	CR1-W	CR1-X	CR1-Y	CR1-Z
Unresolved	2138	14	6293	4214	157	534	2872	312
Ancestral	2350	143	3859	3133	21	904	3840	612
In Himantopus leucocephalus, not in Charadrius alexandrinus or Charadrius vociferus	13	0	95	154	32	4	114	5
In Charadrius alexandrinus or Charadrius vociferus, not in Himantopus leucocephalus	5	0	8	5	0	2	3	3
Not in Charadrius alexandrinus or Charadrius vociferus, Himantopus leucocephalus	2	0	3	13	4	0	1	0
Himantopus leucocephalus
	CR1-C	CR1-Croc	CR1-E	CR1-J	CR1-W	CR1-X	CR1-Y	CR1-Z
Unresolved	1340	14	5903	3351	214	317	1990	208
Ancestral	2637	140	5446	3726	41	1015	4166	650
In Recurvirostra avosetta, not in Charadrius alexandrinus or Charadrius vociferus	10	0	171	574	73	3	229	5
In Charadrius alexandrinus or Charadrius vociferus, not in Recurvirostra avosetta	3	0	17	6	3	2	10	0
Not in Charadrius alexandrinus or Charadrius vociferus, Recurvirostra avosetta	1	0	6	244	190	1	3	0

### Sheet: Perching birds
Acanthisitta chloris
	CR1-C	CR1-Croc	CR1-E	CR1-J	CR1-X	CR1-Y	CR1-Z
Unresolved	10041	17	36214	29278	6658	5285	282
In Melopsittacus undulatus, Falco peregrinus and Manacus vitellinus, Corvus brachyrhynchos or Taeniopygia guttata	681	14	299	652	274	730	135
In Melopsittacus undulatus and Manacus vitellinus, Corvus brachyrhynchos or Taeniopygia guttata, not in Falco peregrinus	39	0	53	52	7	4	1
In Manacus vitellinus, Corvus brachyrhynchos or Taeniopygia guttata, not in Falco peregrinus and Melopsittacus undulatus	782	0	1033	645	249	180	8
Restricted to Acanthisitta chloris	6	0	711	651	92	91	0
Corvus brachyrhynchos
	CR1-C	CR1-Croc	CR1-E	CR1-J	CR1-X	CR1-Y	CR1-Z
Unresolved	13225	27	9505	11854	5513	4571	433
In Corvus cornix cornix, Taeniopygia guttata or Zonotrichia albicollis, Manacus vitellinus, Acanthisitta chloris, not in Melopsittacus undulatus	899	0	798	647	259	199	9
In Corvus cornix cornix, Taeniopygia guttata or Zonotrichia albicollis, Manacus vitellinus, not in Acanthisitta chloris	112	0	136	159	220	107	1
In Corvus cornix cornix, Taeniopygia guttata or Zonotrichia albicollis, not in Manacus vitellinus, Acanthisitta chloris	4	0	16	68	211	12	0
In Corvus cornix cornix, not in Taeniopygia guttata, Zonotrichia albicollis, Manacus vitellinus	3	0	5	60	3	3	0
Not in Corvus cornix cornix, Taeniopygia guttata, Zonotrichia albicollis, Manacus vitellinus	0	0	0	1	0	0	0
Corvus_cornix
	CR1-C	CR1-Croc	CR1-E	CR1-J	CR1-X	CR1-Y	CR1-Z
Unresolved	7223	15	5384	7396	3861	2881	213
Ancestral	6453	12	4719	4718	1662	1738	226
In Corvus brachyrhynchos, Taeniopygia guttata, Manacus vitellinus, not in Acanthisitta chloris	116	0	131	160	211	102	1
In Corvus brachyrhynchos, Taeniopygia guttata, not in Manacus vitellinus, Acanthisitta chloris	4	0	18	68	210	12	0
In Corvus brachyrhynchos, not in Taeniopygia guttata, Manacus vitellinus, Acanthisitta chloris	0	0	0	33	4	0	0
Not in Corvus brachyrhynchos & Taeniopygia guttata, Manacus vitellinus, Acanthisitta chloris	1	0	0	0	0	0	0
Manacus vitellinus
	CR1-C	CR1-Croc	CR1-E	CR1-J	CR1-X	CR1-Y	CR1-Z
Unresolved	13133	13	16899	15191	9093	4488	301
In Corvus brachyrhynchos or Taeniopygia guttata, Acanthisitta chloris, Melopsittacus undulatus	834	17	358	759	283	742	134
In Corvus brachyrhynchos or Taeniopygia guttata, Acanthisitta chloris, not in Melopsittacus undulatus	1147	0	1397	912	379	268	14
In Corvus brachyrhynchos or Taeniopygia guttata, not in Acanthisitta chloris, Melopsittacus undulatus	36	0	68	71	128	31	0
In Acanthisitta chloris, not in Corvus brachyrhynchos, Taeniopygia guttata (deleted from oscines)	49	0	73	54	20	19	3
Not in Corvus brachyrhynchos, Taeniopygia guttata, Acanthisitta chloris	10	0	16	259	369	13	0
Zosterops lateralis melanops
	CR1-C	CR1-Croc	CR1-E	CR1-J	CR1-X	CR1-Y	CR1-Z
Unresolved	3799	2	2423	4824	2197	1573	110
Ancestral	6753	18	4419	5002	2092	2127	249
In Phylloscopus_trochilus_acredula, Taeniopygia_guttata or Sturnus_vulgaris, Corvus_brachyrhynchos, not in Manacus_vitellinus	71	0	63	146	274	42	3
In Phylloscopus_trochilus_acredula, Taeniopygia_guttata or Sturnus_vulgaris, Manacus_vitellinus, not in Corvus_brachyrhynchos	13	0	6	5	4	6	1
In Phylloscopus_trochilus_acredula, Taeniopygia_guttata or Sturnus_vulgaris, not in Manacus_vitellinus, Corvus_brachyrhynchos	0	0	1	37	1	0	0
In Phylloscopus_trochilus_acredula, Taeniopygia_guttata or Sturnus_vulgaris, not in Corvus_brachyrhynchos	6	0	0	62	6	4	0
In Phylloscopus_trochilus_acredula and Corvus_brachyrhynchos, not in Taeniopygia_guttata or Sturnus_vulgaris	14	0	13	18	16	8	0
In Phylloscopus_trochilus_acredula, not in Taeniopygia_guttata or Sturnus_vulgaris, Corvus_brachyrhynchos	0	0	1	98	0	0	0
Not in Phylloscopus_trochilus_acredula, Taeniopygia_guttata or Sturnus_vulgaris, Corvus_brachyrhynchos	0	0	0	136	0	0	0
Sporophila hypoxantha
	CR1-C	CR1-Croc CR1-E	CR1-E	CR1-J	CR1-X	CR1-Y	CR1-Z
Unresolved	4495	10	2918	6068	2499	1995	111
Ancestral	4931	11	3068	3522	1246	1384	188
In Zonotrichia albicollis, Taeniopygia guttata, Corvus brachyrhynchos not in Acanthisitta chloris	73	0	109	169	385	72	1
In Zonotrichia albicollis, Taeniopygia guttata, not in Corvus brachyrhynchos	20	0	7	291	10	4	0
In Zonotrichia albicollis, not in Taeniopygia guttata , Corvus brachyrhynchos	1	0	1	112	1	1	0
Not in Zonotrichia albicollis, Taeniopygia guttata	0	0	0	41	0	0	1
Sturnus vulgaris
	CR1-C	CR1-Croc	CR1-E	CR1-J	CR1-X	CR1-Y	CR1-Z
Unresolved	2271	1	1336	2987	1149	1086	62
Ancestral	9034	16	5858	7051	3758	2867	320
In Zosterops lateralis melanops, Taeniopygia guttata or Zonotrichia albicollis or Sporophila hypoxantha, not in Corvus brachyrhynchos	29	0	5	107	12	13	1
In Zosterops lateralis melanops, not in Taeniopygia guttata or Zonotrichia albicollis or Sporophila hypoxantha, Corvus brachyrhynchos	0	0	0	4	0	0	0
Not in Zosterops lateralis melanops, Taeniopygia guttata or Zonotrichia albicollis or Sporophila hypoxantha, Corvus brachyrhynchos	0	0	1	97	0	0	0
Taeniopygia guttata
	CR1-C	CR1-Croc	CR1-E	CR1-J	CR1-X	CR1-Y	CR1-Z
Unresolved	4176	6	2692	5963	2531	1724	126
Ancestral	6611	11	4444	5150	2126	2054	240
In Zonotrichia albicollis or Sporophila hypoxantha, Sturnus vulgaris, Phylloscopus trochilus acredula or Zosterops lateralis melanops, Corvus brachyrhynchos, not in Manacus vitellinus	55	0	55	131	293	30	2
In Zonotrichia albicollis or Sporophila hypoxantha, Sturnus vulgaris, Phylloscopus trochilus acredula or Zosterops lateralis melanops, not in Corvus brachyrhynchos, Manacus vitellinus	0	0	0	36	2	0	0
In Zonotrichia albicollis or Sporophila hypoxantha, Sturnus vulgaris, not in Phylloscopus trochilus acredula or Zosterops lateralis melanops, Corvus brachyrhynchos	2	0	0	6	0	0	0
In Zonotrichia albicollis or Sporophila hypoxantha, not in Sturnus vulgaris, Phylloscopus trochilus acredula or Zosterops lateralis melanops	0	0	1	204	1	0	0
In Zonotrichia albicollis or Sporophila hypoxantha, not in Sturnus vulgaris	43	0	27	82	17	16	2
Not in Zonotrichia albicollis or Sporophila hypoxantha, Sturnus vulgaris	1	0	1	197	1	0	0
Zonotrichia_albicollis
	CR1-C	CR1-Croc	CR1-E	CR1-J	CR1-X	CR1-Y	CR1-Z
Unresolved	2658	2	1638	4074	1372	1229	105
Ancestral	6793	12	4326	5696	2938	2348	239
In Sporophila hypoxantha, Taeniopygia guttata, Sturnus vulgaris, not in Phylloscopus trochilus acredula or Zosterops lateralis melanops	5	0	4	12	3	3	0
In Sporophila hypoxantha, Taeniopygia guttata, Phylloscopus trochilus acredula or Zosterops lateralis melanops, not in Sturnus vulgaris	23	0	17	27	12	5	1
In Sporophila hypoxantha, Taeniopygia guttata, not in Sturnus vulgaris, Phylloscopus trochilus acredula or Zosterops lateralis melanops	0	0	0	133	0	0	0
In Sporophila hypoxantha, not in Taeniopygia guttata Sturnus vulgaris	1	0	0	106	0	0	0
Not in Sporophila hypoxantha, Taeniopygia guttata, Sturnus vulgaris	0	0	0	48	2	0	0
Phylloscopus_trochilus_acredula
	CR1-C	CR1-Croc	CR1-E	CR1-J	CR1-X	CR1-Y	CR1-Z
Unresolved	4401	5	2702	5532	2406	1813	112
Ancestral	7211	9	4705	5340	2231	2223	249
In Zosterops lateralis melanops, Taeniopygia_guttata or Sturnus_vulgaris, Corvus_brachyrhynchos, not in Manacus_vitellinus	75	0	57	140	310	27	2
In Zosterops lateralis melanops, Taeniopygia_guttata or Sturnus_vulgaris, Manacus_vitellinus, not in Corvus_brachyrhynchos	17	0	5	7	8	6	3
In Zosterops lateralis melanops, Taeniopygia_guttata or Sturnus_vulgaris, not in Corvus_brachyrhynchos, Manacus_vitellinus	1	0	0	42	3	1	0
In Zosterops lateralis melanops, Taeniopygia_guttata or Sturnus_vulgaris, not in Corvus_brachyrhynchos	7	0	2	66	4	3	0
In Zosterops lateralis melanops, Corvus_brachyrhynchos, not in Taeniopygia_guttata or Sturnus_vulgaris	17	0	11	24	16	2	0
In Zosterops lateralis melanops, not in Taeniopygia_guttata or Sturnus_vulgaris, Corvus_brachyrhynchos	0	0	1	102	0	0	0
Not in Zosterops lateralis melanops, Taeniopygia_guttata or Sturnus_vulgaris, Corvus_brachyrhynchos	0	0	1	203	0	0	0

### Sheet: Parrots
Amazona aestiva
	CR1-C	CR1-Croc	CR1-E	CR1-J	CR1-X	CR1-Y	CR1-Z
Unresolved	5640	5	48552	3030	218	733	485
Ancestral	6721	28	18537	4170	608	2089	1055
Since Strigops habroptilis	19	0	1432	49	2	8	3
Since Melopsittacus undulatus	18	0	4534	54	2	6	7
Since Amazona collaria and Amazona vittata	1	0	800	1	0	0	0
Amazona collaria
	CR1-C	CR1-Croc	CR1-E	CR1-J	CR1-X	CR1-Y	CR1-Z
Unresolved	7599	13	55627	3624	249	868	574
Ancestral	7431	28	20554	4504	650	2232	1145
Since Strigops habroptilis	24	0	1555	57	3	11	4
Since Melopsittacus undulatus	18	0	5310	57	2	6	5
Since Amazona aestiva	0	0	1000	1	0	0	0
Since Amazona vittata	0	0	261	0	0	0	0
Amazona vittata
	CR1-C	CR1-Croc	CR1-E	CR1-J	CR1-X	CR1-Y	CR1-Z
Unresolved	1953	5	14853	1656	146	468	332
Ancestral	4721	27	12760	3350	557	1972	956
Since Strigops habroptilis	20	0	908	47	2	10	4
Since Melopsittacus undulatus	15	0	2448	41	1	6	6
Since Amazona aestiva	0	0	433	0	0	0	0
Since Amazona collaria	0	0	51	0	0	0	0
Melopsittacus undulatus
	CR1-C	CR1-Croc	CR1-E	CR1-J	CR1-X	CR1-Y	CR1-Z
Unresolved	3019	1	19846	1511	149	2386	296
Ancestral	10770	30	26262	5324	643	2306	1223
Since Strigops habroptilis	33	0	3469	84	4	23	4
Since Psittacula krameri	5	0	4247	14	1	892	4
Psittacula krameri
	CR1-C	CR1-Croc	CR1-E	CR1-J	CR1-X	CR1-Y	CR1-Z
Unresolved	4097	4	37046	3215	273	6176	536
Ancestral	9296	33	27956	5519	716	2485	1302
Since Strigops habroptilis	25	0	2162	69	3	13	3
Since Amazona collaria	5	0	943	14	1	13	0
Since Melopsittacus undulatus	13	0	2650	52	0	867	2
Nestor nestor
	CR1-C	CR1-Croc	CR1-E	CR1-J	CR1-X	CR1-Y	CR1-Z
Unresolved	2345	4	12575	1720	178	534	317
Ancestral	9127	38	29046	5510	727	2517	1254
Since Melopsittacus undulatus	88	0	1290	79	7	18	5
Since Strigops habroptilis	13	0	2841	39	2	3	1
Strigops habroptilis
	CR1-C	CR1-Croc	CR1-E	CR1-J	CR1-X	CR1-Y	CR1-Z
Unresolved	3179	11	14652	2493	251	767	393
Ancestral	9798	54	32361	6137	806	2866	1387
Since Melopsittacus undulatus	91	0	1437	95	6	24	4
Since Nestor nestor	14	0	1300	45	1	3	3

### Sheet: Owls
Tyto alba
	CR1-C	CR1-Croc	CR1-E	CR1-J	CR1-X	CR1-Y	CR1-Z
Unresolved	1299	65	3741	1405	922	1969	709
In Picoides pubescens and Bubo bubo	595	45	756	539	356	1062	217
In Bubo bubo, not in Picoides pubescens	0	0	0	0	0	0	0
Not in Bubo bubo or Picoides pubescens	1	0	8	0	0	0	0
Athene cunicularia
	CR1-C	CR1-Croc	CR1-E	CR1-J	CR1-X	CR1-Y	CR1-Z
Unresolved	522	3	2322	5623	403	611	250
Ancestral	1540	83	3408	1723	923	2398	756
In Bubo bubo, not in Tyto alba	10	0	56	2152	7	6	4
Not in Bubo bubo or Tyto alba	2	0	6	1363	0	0	2
Strix
	CR1-C	CR1-Croc	CR1-E	CR1-J	CR1-X	CR1-Y	CR1-Z
Unresolved	702	25	2673	7400	698	1004	308
Ancestral	1602	126	3225	1722	918	2768	748
In Bubo bubo, Otus sunia, Athene cunicularia, not in Tyto alba	13	1	59	2172	8	12	4
In Bubo bubo, Otus sunia, not in Tyto alba, Athene cunicularia	0	0	5	1218	1	1	2
In Bubo bubo, not in Otus sunia, Athene cunicularia	0	0	0	319	0	0	0
Not in Bubo bubo, Otus sunia	3	0	2	401	2	0	0
Otus
	CR1-C	CR1-Croc	CR1-E	CR1-J	CR1-X	CR1-Y	CR1-Z
Unresolved	587	18	2772	9289	514	778	270
Ancestral	1567	110	3234	1706	922	2659	748
In Bubo bubo, Athene cunicularia, not in Tyto alba	11	0	56	2107	7	11	5
In Bubo bubo, not in Tyto alba, Athene cunicularia	0	0	6	1184	1	1	4
Not in Bubo bubo, Athene cunicularia	2	0	3	1125	1	2	0
Bubo bubo
	CR1-C	CR1-Croc	CR1-E	CR1-J	CR1-X	CR1-Y	CR1-Z
Unresolved	727	18	3193	10453	679	973	314
Ancestral	1508	119	2910	1570	861	2680	733
In Bubo blakistoni, Strix occidentalis, Otus sunia, Athene cunicularia, not in Tyto alba	12	0	52	1545	7	12	3
In Bubo blakistoni, Strix occidentalis, Otus sunia, not in Tyto alba, Athene cunicularia	0	0	5	936	2	1	2
In Bubo blakistoni, Strix occidentalis, not in Otus sunia, Athene cunicularia	0	0	0	210	0	0	0
In Bubo blakistoni, not in Otus sunia, Strix occidentalis	0	0	1	331	1	0	0
Not in Bubo blakistoni, Strix occidentalis	1	0	3	245	0	0	0
Bubo blakistoni
	CR1-C	CR1-Croc	CR1-E	CR1-J	CR1-X	CR1-Y	CR1-Z
Unresolved	500	12	1955	4019	444	787	238
Ancestral	1510	121	2800	1546	878	2703	735
In Bubo bubo, Strix occidentalis, Otus sunia, Athene cunicularia, not in Tyto alba	10	0	55	1295	8	15	4
In Bubo bubo, Strix occidentalis, Otus sunia, not in Tyto alba, Athene cunicularia	0	0	6	892	2	1	2
In Bubo bubo, Strix occidentalis, not in Otus sunia, Athene cunicularia	0	0	0	205	0	0	0
In Bubo bubo, not in Otus sunia, Strix occidentalis	0	0	1	285	0	0	0
Not in Bubo bubo, Strix occidentalis	0	0	0	179	0	0	0

### Sheet: Kiwis, Cassowary and Emu
Apteryx haastii
	CR1-C	CR1-Croc	CR1-E	CR1-J	CR1-Y	CR1-Z	CR1-X
Unresolved	4	30	0	0	2682	2	1
Ancestral	49	340	7	11	5722	27	0
In Apteryx rowi, Apteryx owenii, not in Casuarius casuarius	0	1	0	0	1451	0	0
In Apteryx owenii, not in Casuarius casuarius or Apteryx rowi	0	0	0	0	139	0	0
Not in Apteryx rowi or Apteryx owenii	0	0	0	0	70	0	0
Apteryx owenii
	CR1-C	CR1-Croc	CR1-E	CR1-J	CR1-Y	CR1-Z	CR1-X
Unresolved	4	31	0	2	3122	1	1
Ancestral	47	334	6	12	5742	29	0
In Apteryx rowi, Apteryx haastii, not in Casuarius casuarius	0	1	0	0	1463	0	0
In Apteryx haastii, not in Casuarius casuarius or Apteryx rowi	0	0	0	0	137	0	0
Not in Apteryx rowi or Apteryx haastii	0	0	0	0	54	0	0
Apteryx rowi
	CR1-C	CR1-Croc	CR1-E	CR1-J	CR1-Y	CR1-Z
Unresolved	4	37	1	1	3553	1
Ancestral	52	348	7	9	5802	32
In Apteryx haastii, not in Casuarius casuarius or Apteryx haastii	0	2	0	0	1492	0
Not in Casuarius casuarius, Apteryx haastii or Apteryx haastii	0	0	0	0	301	0
Casuarius casuarius
	CR1-C	CR1-Croc	CR1-E	CR1-J	CR1-Y	CR1-Z
Unresolved	1	47	0	0	888	4
Ancestral	59	296	2	4	5473	25
In Dromaius novaehollandiae, not in any Apteryx	0	1	0	0	140	0
Not in any Apteryx or Dromaius novaehollandiae	0	0	0	0	3	0
Dromaius novaehollandiae
	CR1-C	CR1-Croc	CR1-E	CR1-J	CR1-Y	CR1-Z	CR1-X
Unresolved	4	33	0	1	798	2	0
Ancestral	46	246	4	6	5333	24	2
In Casuarius casuarius, not in any Apteryx	1	2	0	1	131	0	0
Not in any Apteryx or Casuarius casuarius	0	0	0	0	1	0	0
